# Tracking infection dynamics at single-cell level reveals highly resolved expression programs of a large virus infecting algal blooms

**DOI:** 10.1101/757542

**Authors:** Chuan Ku, Uri Sheyn, Arnau Sebé-Pedrós, Shifra Ben-Dor, Daniella Schatz, Amos Tanay, Shilo Rosenwasser, Assaf Vardi

## Abstract

Nucleocytoplasmic large DNA viruses have the largest genomes among all viruses and infect diverse eukaryotes across various ecosystems, but their expression regulation and infection strategies are not well understood. We profiled single-cell transcriptomes of the worldwide-distributed microalga *Emiliania huxleyi* and its specific coccolithovirus responsible for massive bloom demise. Heterogeneity in viral transcript levels detected among single cells was used to reconstruct the viral transcriptional trajectory and to map cells along a continuum of infection states. This enabled identification of novel viral genetic programs, which are composed of five kinetic classes with distinct promoter elements. The infection substantially changed the host transcriptome, causing rapid shutdown of protein-encoding nuclear transcripts at the onset of infection, while the plastid and mitochondrial transcriptomes persisted to mid- and late stages, respectively. Single-cell transcriptomics thereby opens the way for tracking host-pathogen infection dynamics at high resolution within microbial communities in the marine environment.
