## Supplementary material for "Tracking infection dynamics at single-cell level reveals highly resolved expression programs of a large virus infecting algal blooms": Table S1

### Sheet: Sheet1
Table S1. List of MARS-seq plates.
Sample	Well prefix	Number of wells	Pool size	UMI table	Note	Empty wells
infected, 0 hpi	WCK1001	384	192	0hpiA.txt, 0hpiB.txt	-	"WCK1001010","WCK1001078","WCK1001131","WCK1001228","WCK1001289","WCK1001366"
infected, 1 hpi	WCK5026	384	384	1hpi.txt	-	"WCK5026004","WCK5026053","WCK5026115","WCK5026162","WCK5026277","WCK5026280"
infected, 1.5 hpi	WCK5027	384	384	1.5hpi.txt	-	"WCK5027004","WCK5027053","WCK5027115","WCK5027162","WCK5027277","WCK5027280"
infected, 2 hpi	WCK5046	384	384	2hpi.txt	-	"WCK5046004","WCK5046053","WCK5046115","WCK5046162","WCK5046277","WCK5046280"
infected, 4 hpi	WCK4032	384	384	4hpi.txt	-	"WCK4032004","WCK4032053","WCK4032115","WCK4032162","WCK4032277","WCK4032280"
infected, 4.5 hpi	WCK0003	384	192	4.5hpiA.txt, 4.5hpiB.txt	-	"WCK0003010","WCK0003078","WCK0003131","WCK0003228","WCK0003289","WCK0003366"
infected, 6 hpi	WCK0014	384	192	6hpiA.txt, 6hpiB.txt	-	"WCK0014010","WCK0014078","WCK0014131","WCK0014228","WCK0014289","WCK0014366"
infected, 6hpi (cycloheximide)	WCK3070	384	384	CHX6hpi.txt	-	"WCK3070004","WCK3070053","WCK3070115","WCK3070162","WCK3070277","WCK3070280"
infected, 8 hpi	WCK3068	384	384	8hpi.txt	single infected culture cell: "WCK3068001","WCK3068002","WCK3068003","WCK3068005","WCK3068006","WCK3068007","WCK3068008","WCK3068009","WCK3068010","WCK3068011","WCK3068012","WCK3068013","WCK3068014","WCK3068015","WCK3068016","WCK3068017","WCK3068018","WCK3068019","WCK3068020","WCK3068021","WCK3068022","WCK3068023","WCK3068024","WCK3068025","WCK3068026","WCK3068027","WCK3068028","WCK3068029","WCK3…	"WCK3068004","WCK3068053","WCK3068115","WCK3068162","WCK3068277","WCK3068280"
infected, 9.5 hpi	WCK0013	384	192	9.5hpiA.txt, 9.5hpiB.txt	-	"WCK0013010","WCK0013078","WCK0013131","WCK0013228","WCK0013289","WCK0013366"
infected, 24 hpi	WCK4025	384	384	24hpi.txt	-	"WCK4025004","WCK4025053","WCK4025115","WCK4025162","WCK4025277","WCK4025280"
control, 2.5 hpi	WCK5060	384	384	ctrl2.5hpi.txt	-	"WCK5060004","WCK5060053","WCK5060115","WCK5060162","WCK5060277","WCK5060280"
control, 10 hpi	WCK0017	384	192	ctrl10hpiA.txt, ctrl10hpiB.txt	-	"WCK0017010","WCK0017078","WCK0017131","WCK0017228","WCK0017289","WCK0017366"
infected with UV-treated virus, 4hpi	WCK4033	384	384	UV4hpi.txt	-	"WCK4033004","WCK4033053","WCK4033115","WCK4033162","WCK4033277","WCK4033280"
infected with UV-treated virus, 6hpi	WCK4036	384	384	UV6hpi.txt	-	"WCK4036004","WCK4036053","WCK4036115","WCK4036162","WCK4036277","WCK4036280"
