## Supplementary material for "Tracking infection dynamics at single-cell level reveals highly resolved expression programs of a large virus infecting algal blooms": Table S2

### Sheet: Tabelle1
Table S2. List of EhV 201 genes and their kinetic classes.
Order (Fig. 3)	Protein ID	Locus tag	Kinetic class	Annotations (GenBank JF974311.1)	Annotations (this study)	Sequence length
1	AET97974.1	EPVG_00086	Undetermined	hypothetical protein	hypothetical protein	704
2	AET97945.1	EPVG_00057	Undetermined	hypothetical protein	hypothetical protein	542
3	AET97934.1	EPVG_00046	Undetermined	hypothetical protein	hypothetical protein	722
4	AET97935.1	EPVG_00047	Undetermined	hypothetical protein	hypothetical protein	443
5	AET98045.1	EPVG_00157	Undetermined	hypothetical protein	hypothetical protein	521
6	AET98233.1	EPVG_00346	Undetermined	hypothetical protein	hypothetical protein	1223
7	AET98181.1	EPVG_00294	Undetermined	hypothetical protein	hypothetical protein	950
8	AET98193.1	EPVG_00306	Undetermined	hypothetical protein	hypothetical protein	431
9	AET98119.1	EPVG_00232	Undetermined	hypothetical protein	hypothetical protein	779
10	AET97989.1	EPVG_00101	Undetermined	hypothetical protein	vesicle-associated membrane protein; synaptobrevin	479
11	AET98053.1	EPVG_00166	Undetermined	hypothetical protein	hypothetical protein	617
12	AET98088.1	EPVG_00201	Undetermined	hypothetical protein	hypothetical protein	503
13	AET98089.1	EPVG_00202	Undetermined	hypothetical protein	hypothetical protein	347
14	AET98090.1	EPVG_00203	Undetermined	hypothetical protein	hypothetical protein	482
15	AET98187.1	EPVG_00300	Undetermined	hypothetical protein	hypothetical protein	1253
16	AET98260.1	EPVG_00373	Undetermined	hypothetical protein	hypothetical protein	356
17	AET98015.1	EPVG_00127	Early-undetermined	hypothetical protein	hypothetical protein	1256
18	AET98215.1	EPVG_00328	Early-undetermined	hypothetical protein	hypothetical protein	512
19	AET98204.1	EPVG_00317	Early-undetermined	hypothetical protein	hypothetical protein	539
20	AET98286.1	EPVG_00399	Early-undetermined	hypothetical protein	serine protease	1013
21	AET97901.1	EPVG_00013	Early-undetermined	hypothetical protein	hypothetical protein	299
22	AET97904.1	EPVG_00016	Early-undetermined	hypothetical protein	hypothetical protein	362
23	AET97967.1	EPVG_00079	Early-undetermined	hypothetical protein	hypothetical protein	416
24	AET98212.1	EPVG_00325	Early-undetermined	hypothetical protein	hypothetical protein	551
25	AET98256.1	EPVG_00369	Early-undetermined	hypothetical protein	hypothetical protein	470
26	AET98251.1	EPVG_00364	Early-undetermined	hypothetical protein	hypothetical protein	1532
27	AET98278.1	EPVG_00391	Early-undetermined	hypothetical protein	hypothetical protein	302
28	AET97916.1	EPVG_00028	Early-undetermined	hypothetical protein	lipase family protein	917
29	AET98013.1	EPVG_00125	Early-undetermined	hypothetical protein	hypothetical protein	551
30	AET98148.1	EPVG_00261	Early-undetermined	hypothetical protein	poxvirus late gene transcription factor VLTF-2; poxvirus A1L	857
31	AET98207.1	EPVG_00320	Early-undetermined	hypothetical protein	hypothetical protein	401
32	AET98077.1	EPVG_00190	Early-undetermined	hypothetical protein	hypothetical protein	548
33	AET98137.1	EPVG_00250	Early-undetermined	hypothetical protein	hypothetical protein	776
34	AET98021.1	EPVG_00133	Immediate-early	hypothetical protein	hypothetical protein	1224
35	AET98025.1	EPVG_00137	Immediate-early	hypothetical protein	hypothetical protein	542
36	AET98171.1	EPVG_00284	Immediate-early	hypothetical protein	hypothetical protein	1313
37	AET98238.1	EPVG_00351	Immediate-early	hypothetical protein	hypothetical protein	725
38	AET98177.1	EPVG_00290	Immediate-early	hypothetical protein	hypothetical protein	1316
39	AET98026.1	EPVG_00138	Immediate-early	hypothetical protein	hypothetical protein	311
40	AET98170.1	EPVG_00283	Immediate-early	hypothetical protein	hypothetical protein	434
41	AET98213.1	EPVG_00326	Immediate-early	hypothetical protein	hypothetical protein	287
42	AET98041.1	EPVG_00153	Immediate-early	hypothetical protein	hypothetical protein	929
43	AET98064.1	EPVG_00177	Immediate-early	hypothetical protein	hypothetical protein	599
44	AET98228.1	EPVG_00341	Immediate-early	hypothetical protein	hypothetical protein	344
45	AET98231.1	EPVG_00344	Immediate-early	hypothetical protein	hypothetical protein	404
46	AET98176.1	EPVG_00289	Immediate-early	hypothetical protein	hypothetical protein	413
47	AET98221.1	EPVG_00334	Immediate-early	hypothetical protein	hypothetical protein	614
48	AET98055.1	EPVG_00168	Immediate-early	hypothetical protein	sugar fermentation stimulation protein	1091
49	AET98059.1	EPVG_00172	Immediate-early	hypothetical protein	alkylated DNA repair dioxygenase alkB	758
50	AET98209.1	EPVG_00322	Immediate-early	hypothetical protein	hypothetical protein	341
51	AET98234.1	EPVG_00347	Immediate-early	hypothetical protein	hypothetical protein	665
52	AET98229.1	EPVG_00342	Immediate-early	hypothetical protein	hypothetical protein	440
53	AET98035.1	EPVG_00147	Immediate-early	hypothetical protein	hypothetical protein	461
54	AET98219.1	EPVG_00332	Immediate-early	hypothetical protein	hypothetical protein	476
55	AET98033.1	EPVG_00145	Immediate-early	hypothetical protein	hypothetical protein	530
56	AET98022.1	EPVG_00134	Immediate-early	hypothetical protein	hypothetical protein	479
57	AET98239.1	EPVG_00352	Immediate-early	hypothetical protein	hypothetical protein	755
58	AET98241.1	EPVG_00354	Immediate-early	hypothetical protein	hypothetical protein	278
59	AET98031.1	EPVG_00143	Immediate-early	hypothetical protein	hypothetical protein	584
60	AET98032.1	EPVG_00144	Immediate-early	hypothetical protein	hypothetical protein	458
61	AET98172.1	EPVG_00285	Immediate-early	hypothetical protein	hypothetical protein	1070
62	AET98173.1	EPVG_00286	Immediate-early	hypothetical protein	hypothetical protein	602
63	AET98224.1	EPVG_00337	Immediate-early	hypothetical protein	hypothetical protein	638
64	AET98189.1	EPVG_00302	Immediate-early	hypothetical protein	hypothetical protein	350
65	AET98208.1	EPVG_00321	Immediate-early	hypothetical protein	hypothetical protein	476
66	AET98227.1	EPVG_00340	Immediate-early	hypothetical protein	hypothetical protein	1241
67	AET98237.1	EPVG_00350	Immediate-early	hypothetical protein	hypothetical protein	1142
68	AET98206.1	EPVG_00319	Immediate-early	hypothetical protein	hypothetical protein	497
69	AET98160.1	EPVG_00273	Immediate-early	hypothetical protein	hypothetical protein	1394
70	AET98161.1	EPVG_00274	Immediate-early	hypothetical protein	hypothetical protein	494
71	AET98071.1	EPVG_00184	Immediate-early	hypothetical protein	serine protease	1559
72	AET98072.1	EPVG_00185	Immediate-early	hypothetical protein	hypothetical protein	383
73	AET98027.1	EPVG_00139	Immediate-early	hypothetical protein	hypothetical protein	623
74	AET98028.1	EPVG_00140	Immediate-early	hypothetical protein	hypothetical protein	311
75	AET98029.1	EPVG_00141	Immediate-early	hypothetical protein	hypothetical protein	482
76	AET98186.1	EPVG_00299	Immediate-early	hypothetical protein	hypothetical protein	719
77	AET98192.1	EPVG_00305	Immediate-early	hypothetical protein	hypothetical protein	500
78	AET98214.1	EPVG_00327	Immediate-early	hypothetical protein	hypothetical protein	398
79	AET98222.1	EPVG_00335	Immediate-early	hypothetical protein	hypothetical protein	365
80	AET98240.1	EPVG_00353	Immediate-early	hypothetical protein	hypothetical protein	641
81	AET98043.1	EPVG_00155	Immediate-early	hypothetical protein	hypothetical protein	554
82	AET98044.1	EPVG_00156	Immediate-early	hypothetical protein	hypothetical protein	587
83	AET98211.1	EPVG_00324	Immediate-early	hypothetical protein	hypothetical protein	566
84	AET98217.1	EPVG_00330	Immediate-early	hypothetical protein	hypothetical protein	803
85	AET98024.1	EPVG_00136	Immediate-early	hypothetical protein	hypothetical protein	710
86	AET98216.1	EPVG_00329	Immediate-early	hypothetical protein	hypothetical protein	863
87	AET98030.1	EPVG_00142	Immediate-early	hypothetical protein	hypothetical protein	632
88	AET98034.1	EPVG_00146	Immediate-early	hypothetical protein	hypothetical protein	1454
89	AET98060.1	EPVG_00173	Immediate-early	hypothetical protein	OTU domain-containing protein DDB	830
90	AET98061.1	EPVG_00174	Immediate-early	hypothetical protein	hypothetical protein	1280
91	AET98191.1	EPVG_00304	Immediate-early	hypothetical protein	hypothetical protein	353
92	AET97944.1	EPVG_00056	Immediate-early	hypothetical protein	protein FORGETTER 1-like	2729
93	AET98226.1	EPVG_00339	Immediate-early	hypothetical protein	hypothetical protein	548
94	AET98164.1	EPVG_00277	Immediate-early	hypothetical protein	hypothetical protein	428
95	AET98202.1	EPVG_00315	Immediate-early	hypothetical protein	hypothetical protein	389
96	AET98203.1	EPVG_00316	Immediate-early	hypothetical protein	hypothetical protein	413
97	AET98188.1	EPVG_00301	Immediate-early	hypothetical protein	hypothetical protein	758
98	AET98054.1	EPVG_00167	Immediate-early	hypothetical protein	hypothetical protein	671
99	AET98225.1	EPVG_00338	Immediate-early	hypothetical protein	hypothetical protein	653
100	AET98199.1	EPVG_00312	Immediate-early	hypothetical protein	hypothetical protein	635
101	AET98200.1	EPVG_00313	Immediate-early	hypothetical protein	hypothetical protein	515
102	AET98180.1	EPVG_00293	Immediate-early	hypothetical protein	hypothetical protein	2462
103	AET98169.1	EPVG_00282	Immediate-early	hypothetical protein	hypothetical protein	605
104	AET98175.1	EPVG_00288	Immediate-early	hypothetical protein	hypothetical protein	1004
105	AET98163.1	EPVG_00276	Immediate-early	hypothetical protein	hypothetical protein	857
106	AET98165.1	EPVG_00278	Immediate-early	hypothetical protein	hypothetical protein	743
107	AET98331.1	EPVG_00444	Early	hypothetical protein	hypothetical protein	578
108	AET98109.1	EPVG_00222	Early	RNase HII	ribonuclease HII	755
109	AET98312.1	EPVG_00425	Early	hypothetical protein	hypothetical protein	317
110	AET98145.1	EPVG_00258	Early	hypothetical protein	hypothetical protein	1253
111	AET98246.1	EPVG_00359	Early	hypothetical protein	hypothetical protein	656
112	AET97999.1	EPVG_00111	Early	thymidylate synthase	thymidylate synthase	1568
113	AET97990.1	EPVG_00102	Early	DNA helicase	DEAD/DEAH box helicase	1709
114	AET97895.1	EPVG_00007	Early	hypothetical protein	hypothetical protein	1496
115	AET97896.1	EPVG_00008	Early	hypothetical protein	hypothetical protein	614
116	AET98009.1	EPVG_00121	Early	hypothetical protein	hypothetical protein	368
117	AET98066.1	EPVG_00179	Early	hypothetical protein	hypothetical protein	911
118	AET98008.1	EPVG_00120	Early	hypothetical protein	hypothetical protein	1181
119	AET98269.1	EPVG_00382	Early	hypothetical protein	fibronectin-binding protein	443
120	AET98094.1	EPVG_00207	Early	hypothetical protein	hypothetical protein	698
121	AET98179.1	EPVG_00292	Early	zinc finger protein	cycteine-rich protein with zinc finger	1298
122	AET98326.1	EPVG_00439	Early	hypothetical protein	hypothetical protein	491
123	AET97937.1	EPVG_00049	Early	hypothetical protein	hypothetical protein	554
124	AET98076.1	EPVG_00189	Early	hypothetical protein	hypothetical protein	1070
125	AET97897.1	EPVG_00009	Early	hypothetical protein	hypothetical protein	1214
126	AET98142.1	EPVG_00255	Early	hypothetical protein	putative SAM dependent methyltransferase	860
127	AET98143.1	EPVG_00256	Early	hypothetical protein	hypothetical protein	467
128	AET98243.1	EPVG_00356	Early	hypothetical protein	hypothetical protein	500
129	AET97899.1	EPVG_00011	Early	hypothetical protein	hypothetical protein	653
130	AET98001.1	EPVG_00113	Early	hypothetical protein	hypothetical protein	545
131	AET98132.1	EPVG_00245	Early	hypothetical protein	hypothetical protein	941
132	AET97991.1	EPVG_00103	Early	transcription factor S-II family protein	Transcription factor S-II (TFIIS)	632
133	AET98069.1	EPVG_00182	Early	hypothetical protein	hypothetical protein	605
134	AET98174.1	EPVG_00287	Early	hypothetical protein	hypothetical protein	392
135	AET97996.1	EPVG_00108	Early	hypothetical protein	putative C3H2C3-type E3 ubiquitin ligase	962
136	AET98012.1	EPVG_00124	Early	hypothetical protein	hypothetical protein	428
137	AET98314.1	EPVG_00427	Early	hypothetical protein	hypothetical protein	728
138	AET98334.1	EPVG_00447	Early	hypothetical protein	hypothetical protein	878
139	AET98275.1	EPVG_00388	Early	hypothetical protein	hypothetical protein	332
140	AET98276.1	EPVG_00389	Early	hypothetical protein	hypothetical protein	464
141	AET98100.1	EPVG_00213	Early	hypothetical protein	hypothetical protein	884
142	AET98049.1	EPVG_00161	Early	hypothetical protein	hypothetical protein	407
143	AET98154.1	EPVG_00267	Early	hypothetical protein	hypothetical protein	2810
144	AET98296.1	EPVG_00409	Early	hypothetical protein	hypothetical protein	380
145	AET97917.1	EPVG_00029	Early	hypothetical protein	hypothetical protein	773
146	AET98333.1	EPVG_00446	Early	hypothetical protein	hypothetical protein	839
147	AET98104.1	EPVG_00217	Early	hypothetical protein	hypothetical protein	536
148	AET97920.1	EPVG_00032	Early	hypothetical protein	hypothetical protein	698
149	AET97921.1	EPVG_00033	Early	hypothetical protein	hypothetical protein	698
150	AET97987.1	EPVG_00099	Early	hypothetical protein	putative alpha/beta hydrolase	932
151	AET98081.1	EPVG_00194	Early	hypothetical protein	hypothetical protein	491
152	AET98268.1	EPVG_00381	Early	hypothetical protein	hypothetical protein	458
153	AET98086.1	EPVG_00199	Early	hypothetical protein	hypothetical protein	1469
154	AET98245.1	EPVG_00358	Early	hypothetical protein	hypothetical protein	743
155	AET97965.1	EPVG_00077	Early	hypothetical protein	sphingosine 1-phosphate phosphatase	857
156	AET97952.1	EPVG_00064	Early	hypothetical protein	hypothetical protein	1367
157	AET97939.1	EPVG_00051	Early	hypothetical protein	hypothetical protein	521
158	AET98255.1	EPVG_00368	Early	hypothetical protein	hypothetical protein	911
159	AET98316.1	EPVG_00429	Early	hypothetical protein	putative endonuclease	701
160	AET98133.1	EPVG_00246	Early	hypothetical protein	putative methyltransferase or mannosyltransferase	872
161	AET98162.1	EPVG_00275	Early	hypothetical protein	hypothetical protein	461
162	AET98039.1	EPVG_00151	Early	hypothetical protein	hypothetical protein	470
163	AET97928.1	EPVG_00040	Early	hypothetical protein	GIY-YIG catalytic domain-containing endonuclease	1094
164	AET98042.1	EPVG_00154	Early	hypothetical protein	putative glycosyltransferase family 61 protein	1271
165	AET98057.1	EPVG_00170	Early	hypothetical protein	hypothetical protein	620
166	AET98130.1	EPVG_00243	Early	hypothetical protein	hypothetical protein	983
167	AET97942.1	EPVG_00054	Early	hypothetical protein	hypothetical protein	1013
168	AET98006.1	EPVG_00118	Early	hypothetical protein	hypothetical protein	683
169	AET98007.1	EPVG_00119	Early	hypothetical protein	hypothetical protein	932
170	AET98320.1	EPVG_00433	Early	hypothetical protein	hypothetical protein	1523
171	AET98321.1	EPVG_00434	Early	hypothetical protein	hypothetical protein	638
172	AET98329.1	EPVG_00442	Early	hypothetical protein	serine protease	1034
173	AET97933.1	EPVG_00045	Early	hypothetical protein	hypothetical protein	785
174	AET98319.1	EPVG_00432	Early	hypothetical protein	ATP-dependent DNA helicase PIF1	1388
175	AET98140.1	EPVG_00253	Early	hypothetical protein	hypothetical protein	635
176	AET97894.1	EPVG_00006	Early	hypothetical protein	hypothetical protein	860
177	AET97980.1	EPVG_00092	Early	hypothetical protein	hypothetical protein	1718
178	AET98282.1	EPVG_00395	Early	hypothetical protein	putative serine/threonine kinase; cyclin-dependent kinase-like 3	941
179	AET97902.1	EPVG_00014	Early	hypothetical protein	dihydroceramide synthase	992
180	AET97903.1	EPVG_00015	Early	hypothetical protein	hypothetical protein	494
181	AET98261.1	EPVG_00374	Early	hypothetical protein	hypothetical protein	389
182	AET98262.1	EPVG_00375	Early	hypothetical protein	hypothetical protein	392
183	AET98107.1	EPVG_00220	Early	hypothetical protein	DNA-directed RNA polymerase II subunit 3 (RPB3); DNA-directed RNA polymerase subunit D	815
184	AET98134.1	EPVG_00247	Early	hypothetical protein	putative methyltransferase	1187
185	AET98135.1	EPVG_00248	Early	hypothetical protein	hypothetical protein	443
186	AET98103.1	EPVG_00216	Early	hypothetical protein	hypothetical protein	773
187	AET98235.1	EPVG_00348	Early	hypothetical protein	hypothetical protein	329
188	AET98236.1	EPVG_00349	Early	hypothetical protein	hypothetical protein	314
189	AET98040.1	EPVG_00152	Early	hypothetical protein	hypothetical protein	575
190	AET98078.1	EPVG_00191	Early	hypothetical protein	hypothetical protein	2345
191	AET98129.1	EPVG_00242	Early	hypothetical protein	hypothetical protein	1094
192	AET97992.1	EPVG_00104	Early	hypothetical protein	hypothetical protein ELVG_00365; DNA primase	1529
193	AET97918.1	EPVG_00030	Early	DNA polymerase	DNA polymerase delta catalytic subunit	3164
194	AET98264.1	EPVG_00377	Early	hypothetical protein	hypothetical protein	992
195	AET98265.1	EPVG_00378	Early	hypothetical protein	hypothetical protein	401
196	AET98087.1	EPVG_00200	Early	hypothetical protein	hypothetical protein	467
197	AET98297.1	EPVG_00410	Early	hypothetical protein	major facilitator superfamily transporter protein	1751
198	AET97936.1	EPVG_00048	Early	serine palmitoyltransferase	serine palmitoyltransferase	2738
199	AET98263.1	EPVG_00376	Early	hypothetical protein	putative sialyltransferase-like protein	1040
200	AET97949.1	EPVG_00061	Early	hypothetical protein	hypothetical protein	539
201	AET97947.1	EPVG_00059	Early	fatty acid desaturase	dihydroceramide desaturase	1088
202	AET98016.1	EPVG_00128	Early	hypothetical protein	Clp protease (ClpP)	842
203	AET98317.1	EPVG_00430	Early	hypothetical protein	hypothetical protein	560
204	AET98075.1	EPVG_00188	Early	hypothetical protein	hypothetical protein	590
205	AET98273.1	EPVG_00386	Early	hypothetical protein	hypothetical protein	2153
206	AET98274.1	EPVG_00387	Early	hypothetical protein	DNA-directed RNA polymerase II subunit 6 (RPB6); DNA-directed RNA polymerase subunit K	371
207	AET97907.1	EPVG_00019	Early	hypothetical protein	hypothetical protein	1901
208	AET97908.1	EPVG_00020	Early	proliferating cell nuclear antigen	proliferating cell nuclear antigen (PCNA)	905
209	AET97905.1	EPVG_00017	Early	hypothetical protein	hypothetical protein	2429
210	AET97906.1	EPVG_00018	Early	flap endonuclease-1	flap endonuclease-1	1202
211	AET97913.1	EPVG_00025	Early	ribonucleoside-diphosphate reductase small subunit	ribonucleoside-diphosphate reductase small subunit	1103
212	AET98019.1	EPVG_00131	Early	hypothetical protein	hypothetical protein	761
213	AET97993.1	EPVG_00105	Early	hypothetical protein	hypothetical protein	2135
214	AET97950.1	EPVG_00062	Early	RNA polymerase subunit beta	DNA-directed RNA polymerase II subunit 1 (RPB1)	4532
215	AET98138.1	EPVG_00251	Early	ribonucleoside-diphosphate reductase	ribonucleoside-diphosphate reductase large/alpha subunit	2366
216	AET98139.1	EPVG_00252	Early	hypothetical protein	hypothetical protein	1379
217	AET97972.1	EPVG_00084	Early	hypothetical protein	hypothetical protein	1931
218	AET97978.1	EPVG_00090	Early	HNH endonuclease	HNH endonuclease	506
219	AET98302.1	EPVG_00415	Early	hypothetical protein	hypothetical protein	1340
220	AET97975.1	EPVG_00087	Early	hypothetical protein	hypothetical protein	737
221	AET97919.1	EPVG_00031	Early	hypothetical protein	sterol desaturase	1112
222	AET98113.1	EPVG_00226	Early	hypothetical protein	hypothetical protein	926
223	AET98105.1	EPVG_00218	Early	deoxyuridine 5'-triphosphate nucleotidohydrolase	deoxyuridine 5'-triphosphate nucleotidohydrolase; dUTP diphosphatase	572
224	AET98300.1	EPVG_00413	Early	hypothetical protein	hypothetical protein	1370
225	AET98307.1	EPVG_00420	Early	hypothetical protein	hypothetical protein	1067
226	AET98178.1	EPVG_00291	Early	hypothetical protein	hypothetical protein	806
227	AET98050.1	EPVG_00163	Early	hypothetical protein	hypothetical protein	719
228	AET98051.1	EPVG_00164	Early	hypothetical protein	hypothetical protein	1004
229	AET98144.1	EPVG_00257	Early	RNA polymerase II	DNA-directed RNA polymerase II subunit 2 (RPB2)	3596
230	AET98290.1	EPVG_00403	Early	DNA topoisomerase II	DNA topoisomerase II; DNA gyrase	3437
231	AET97963.1	EPVG_00075	Early	fatty acid elongase	fatty acid elongase	1094
232	AET97889.1	EPVG_00001	Early	hypothetical protein	hypothetical protein	917
233	AET98149.1	EPVG_00262	Early	hypothetical protein	hypothetical protein	1229
234	AET98150.1	EPVG_00263	Early	hypothetical protein	putative DNA polymerase sliding clamp	992
235	AET98244.1	EPVG_00357	Early	hypothetical protein	hypothetical protein	1418
236	AET97954.1	EPVG_00066	Early	hypothetical protein	hypothetical protein	1469
237	AET97962.1	EPVG_00074	Early	hypothetical protein	hypothetical protein	1082
238	AET98017.1	EPVG_00129	Early	hypothetical protein	hypothetical protein	410
239	AET98335.1	EPVG_00448	Early	hypothetical protein	hypothetical protein	371
240	AET98141.1	EPVG_00254	Early	hypothetical protein	thymidylate kinase	1109
241	AET97968.1	EPVG_00080	Early	hypothetical protein	hypothetical protein	653
242	AET98285.1	EPVG_00398	Early	hypothetical protein	hypothetical protein	818
243	AET98310.1	EPVG_00423	Early-late	hypothetical protein	hypothetical protein	854
244	AET98127.1	EPVG_00240	Early-late	hypothetical protein	hypothetical protein	299
245	AET98128.1	EPVG_00241	Early-late	hypothetical protein	hypothetical protein	1535
246	AET98283.1	EPVG_00396	Early-late	hypothetical protein	hypothetical protein	524
247	AET97979.1	EPVG_00091	Early-late	hypothetical protein	hypothetical protein	488
248	AET98146.1	EPVG_00259	Early-late	hypothetical protein	hypothetical protein	452
249	AET97976.1	EPVG_00088	Early-late	hypothetical protein	hypothetical protein	476
250	AET97977.1	EPVG_00089	Early-late	hypothetical protein	hypothetical protein	671
251	AET98125.1	EPVG_00238	Early-late	hypothetical protein	hypothetical protein	878
252	AET98002.1	EPVG_00114	Early-late	hypothetical protein	putative fatty acid hydroxylase	1109
253	AET97914.1	EPVG_00026	Early-late	hypothetical protein	hypothetical protein	578
254	AET97915.1	EPVG_00027	Early-late	hypothetical protein	hypothetical protein	719
255	AET98079.1	EPVG_00192	Early-late	hypothetical protein	hypothetical protein	722
256	AET97941.1	EPVG_00053	Early-late	hypothetical protein	putative methyltransferase	842
257	AET97893.1	EPVG_00005	Early-late	hypothetical protein	hypothetical protein	473
258	AET98005.1	EPVG_00117	Early-late	hypothetical protein	hypothetical protein	515
259	AET98298.1	EPVG_00411	Early-late	hypothetical protein	hypothetical protein	1145
260	AET98299.1	EPVG_00412	Early-late	hypothetical protein	hypothetical protein	503
261	AET97983.1	EPVG_00095	Early-late	hypothetical protein	hypothetical protein	473
262	AET98111.1	EPVG_00224	Early-late	hypothetical protein	poxvirus late gene transcription factor VLTF3; poxvirus A2L	1262
263	AET98155.1	EPVG_00268	Early-late	hypothetical protein	hypothetical protein	449
264	AET97938.1	EPVG_00050	Early-late	hypothetical protein	hypothetical protein	644
265	AET98114.1	EPVG_00227	Early-late	hypothetical protein	hypothetical protein	641
266	AET98250.1	EPVG_00363	Early-late	hypothetical protein	hypothetical protein	15995
267	AET98047.1	EPVG_00159	Early-late	hypothetical protein	hypothetical protein	548
268	AET98249.1	EPVG_00362	Early-late	hypothetical protein	hypothetical protein	1256
269	AET98325.1	EPVG_00438	Early-late	hypothetical protein	hypothetical protein	725
270	AET98112.1	EPVG_00225	Early-late	hypothetical protein	hypothetical protein	374
271	AET98309.1	EPVG_00422	Early-late	hypothetical protein	DNA-directed RNA polymerase II subunit 10 (RPB10); DNA-directed RNA polymerase II subunit N	386
272	AET98322.1	EPVG_00435	Early-late	hypothetical protein	hypothetical protein	452
273	AET97994.1	EPVG_00106	Early-late	hypothetical protein	DNA-directed RNA polymerase II subunit 5 (RPB5)	770
274	AET98147.1	EPVG_00260	Early-late	hypothetical protein	hypothetical protein	530
275	AET98280.1	EPVG_00393	Early-late	hypothetical protein	mRNA capping enzyme	1253
276	AET98330.1	EPVG_00443	Early-late	hypothetical protein	hypothetical protein	989
277	AET98272.1	EPVG_00385	Early-late	hypothetical protein	hypothetical protein	359
278	AET98116.1	EPVG_00229	Early-late	hypothetical protein	hypothetical protein	611
279	AET98292.1	EPVG_00405	Early-late	hypothetical protein	hypothetical protein	800
280	AET98311.1	EPVG_00424	Early-late	hypothetical protein	hypothetical protein	1025
281	AET98289.1	EPVG_00402	Early-late	hypothetical protein	hypothetical protein	611
282	AET98123.1	EPVG_00236	Early-late	hypothetical protein	hypothetical protein	521
283	AET97981.1	EPVG_00093	Early-late	hypothetical protein	hypothetical protein	455
284	AET97951.1	EPVG_00063	Early-late	hypothetical protein	hypothetical protein	656
285	AET98126.1	EPVG_00239	Early-late	hypothetical protein	hypothetical protein	1022
286	AET98136.1	EPVG_00249	Early-late	hypothetical protein	hypothetical protein	1193
287	AET98287.1	EPVG_00400	Early-late	hypothetical protein	hypothetical protein	539
288	AET98284.1	EPVG_00397	Early-late	hypothetical protein	hypothetical protein	698
289	AET97982.1	EPVG_00094	Early-late	hypothetical protein	hypothetical protein	599
290	AET98271.1	EPVG_00384	Early-late	hypothetical protein	hypothetical protein	1031
291	AET98281.1	EPVG_00394	Early-late	hypothetical protein	hypothetical protein	1070
292	AET97961.1	EPVG_00073	Late-Undetermined	hypothetical protein	hypothetical protein	488
293	AET98182.1	EPVG_00295	Late-Undetermined	hypothetical protein	hypothetical protein	491
294	AET98183.1	EPVG_00296	Late-Undetermined	endonuclease	endonuclease V; pyrimidine dimer DNA glycosylase; N-glycosylase UV repair enzyme	512
295	AET98194.1	EPVG_00307	Late-Undetermined	hypothetical protein	hypothetical protein	551
296	AET98254.1	EPVG_00367	Late-Undetermined	hypothetical protein	hypothetical protein	722
297	AET97973.1	EPVG_00085	Late-Undetermined	hypothetical protein	hypothetical protein	743
298	AET97892.1	EPVG_00004	Late-Undetermined	hypothetical protein	hypothetical protein	743
299	AET98084.1	EPVG_00197	Late-Undetermined	hypothetical protein	hypothetical protein	695
300	AET98058.1	EPVG_00171	Late-Undetermined	hypothetical protein	hypothetical protein	590
301	AET97948.1	EPVG_00060	Late-Undetermined	hypothetical protein	hypothetical protein	740
302	AET98062.1	EPVG_00175	Late-Undetermined	hypothetical protein	hypothetical protein	743
303	AET97970.1	EPVG_00082	Late-Undetermined	hypothetical protein	hypothetical protein	1310
304	AET98004.1	EPVG_00116	Late-Undetermined	hypothetical protein	hypothetical protein	1349
305	AET97891.1	EPVG_00003	Late-Undetermined	hypothetical protein	hypothetical protein	593
306	AET98115.1	EPVG_00228	Late-Undetermined	hypothetical protein	hypothetical protein	314
307	AET98252.1	EPVG_00365	Late-Undetermined	hypothetical protein	hypothetical protein	362
308	AET98253.1	EPVG_00366	Late-Undetermined	hypothetical protein	hypothetical protein	728
309	AET98014.1	EPVG_00126	Late-Undetermined	hypothetical protein	hypothetical protein	1712
310	AET98120.1	EPVG_00233	Late-Undetermined	hypothetical protein	Putative glycosyltransferase	1229
311	AET97909.1	EPVG_00021	Late-Undetermined	serine protease	serine protease	1355
312	AET98121.1	EPVG_00234	Late-Undetermined	hypothetical protein	hypothetical protein	503
313	AET98122.1	EPVG_00235	Late-Undetermined	hypothetical protein	hypothetical protein	788
314	AET97930.1	EPVG_00042	Late-Undetermined	hypothetical protein	hypothetical protein	1388
315	AET98306.1	EPVG_00419	Late-Undetermined	hypothetical protein	hypothetical protein	1115
316	AET98190.1	EPVG_00303	Late-Undetermined	hypothetical protein	hypothetical protein	419
317	AET98070.1	EPVG_00183	Late-Undetermined	hypothetical protein	hypothetical protein	773
318	AET98151.1	EPVG_00264	Late-Undetermined	hypothetical protein	hypothetical protein	1112
319	AET98036.1	EPVG_00148	Late-Undetermined	hypothetical protein	hypothetical protein	1109
320	AET97964.1	EPVG_00076	Late-Undetermined	hypothetical protein	hypothetical protein	992
321	AET98230.1	EPVG_00343	Late-Undetermined	hypothetical protein	hypothetical protein	737
322	AET97910.1	EPVG_00022	Late-Undetermined	phosphoglycerate mutase	phosphoglycerate mutase	1415
323	AET98117.1	EPVG_00230	Late-Undetermined	hypothetical protein	hypothetical protein	827
324	AET98308.1	EPVG_00421	Late-Undetermined	hypothetical protein	hypothetical protein	638
325	AET98046.1	EPVG_00158	Late-Undetermined	hypothetical protein	hypothetical protein	497
326	AET98279.1	EPVG_00392	Late-Undetermined	hypothetical protein	hypothetical protein	2108
327	AET98257.1	EPVG_00370	Late-Undetermined	hypothetical protein	hypothetical protein	809
328	AET98258.1	EPVG_00371	Late-Undetermined	hypothetical protein	hypothetical protein	1055
329	AET98038.1	EPVG_00150	Late-Undetermined	hypothetical protein	hypothetical protein	761
330	AET98185.1	EPVG_00298	Late-Undetermined	hypothetical protein	hypothetical protein	674
331	AET98267.1	EPVG_00380	Late-Undetermined	thioredoxin protein	thioredoxin protein	716
332	AET97927.1	EPVG_00039	Late-Undetermined	hypothetical protein	hypothetical protein	578
333	AET97931.1	EPVG_00043	Late-Undetermined	hypothetical protein	hypothetical protein	464
334	AET97985.1	EPVG_00097	Late-Undetermined	hypothetical protein	hypothetical protein	341
335	AET97986.1	EPVG_00098	Late-Undetermined	hypothetical protein	hypothetical protein	1187
336	AET97957.1	EPVG_00069	Late-Undetermined	hypothetical protein	hypothetical protein	668
337	AET98313.1	EPVG_00426	Late-Undetermined	hypothetical protein	hypothetical protein	488
338	AET98223.1	EPVG_00336	Late-Undetermined	hypothetical protein	hypothetical protein	536
339	AET98010.1	EPVG_00122	Late-Undetermined	hypothetical protein	hypothetical protein	1229
340	AET98011.1	EPVG_00123	Late-Undetermined	hypothetical protein	Erv1/Alr family disulfide (thiol) oxidoreductase; FAD-linked sulfhydryl oxidase	638
341	AET98327.1	EPVG_00440	Late-Undetermined	hypothetical protein	hypothetical protein	1067
342	AET98108.1	EPVG_00221	Late-Undetermined	hypothetical protein	apolipoprotein D-like	734
343	AET98110.1	EPVG_00223	Late-Undetermined	hypothetical protein	putative serine/threonine protein kinase	1154
344	AET97940.1	EPVG_00052	Late-Undetermined	hypothetical protein	hypothetical protein	1055
345	AET98303.1	EPVG_00416	Late-Undetermined	hypothetical protein	hypothetical protein	1793
346	AET98304.1	EPVG_00417	Late-Undetermined	hypothetical protein	hypothetical protein	551
347	AET98295.1	EPVG_00408	Late-Undetermined	hypothetical protein	hypothetical protein	785
348	AET98085.1	EPVG_00198	Late-Undetermined	hypothetical protein	hypothetical protein	638
349	AET98218.1	EPVG_00331	Late-Undetermined	hypothetical protein	hypothetical protein	848
350	AET98099.1	EPVG_00212	Late1	hypothetical protein	hypothetical protein	572
351	AET98247.1	EPVG_00360	Late1	hypothetical protein	hypothetical protein	1427
352	AET97946.1	EPVG_00058	Late1	hypothetical protein	hypothetical protein	6098
353	AET98270.1	EPVG_00383	Late1	hypothetical protein	hypothetical protein	1574
354	AET98259.1	EPVG_00372	Late1	hypothetical protein	hypothetical protein	2117
355	AET97958.1	EPVG_00070	Late1	hypothetical protein	virion packaging ATPase; DNA packaging ATPase; poxvirus A32L	1007
356	AET98095.1	EPVG_00208	Late1	hypothetical protein	putative protelomerase	1262
357	AET98093.1	EPVG_00206	Late1	hypothetical protein	hypothetical protein	677
358	AET98153.1	EPVG_00266	Late1	hypothetical protein	hypothetical protein	3761
359	AET98106.1	EPVG_00219	Late1	hypothetical protein	hypothetical protein	1061
360	AET98068.1	EPVG_00181	Late1	hypothetical protein	putative disulfide isomerase	602
361	AET98101.1	EPVG_00214	Late1	DnaJ domain-containing protein	DnaJ domain-containing protein	1136
362	AET98324.1	EPVG_00437	Late1	hypothetical protein	hypothetical protein	881
363	AET98092.1	EPVG_00205	Late1	hypothetical protein	hypothetical protein	1184
364	AET98080.1	EPVG_00193	Late1	hypothetical protein	hypothetical protein	887
365	AET98097.1	EPVG_00210	Late1	hypothetical protein	hypothetical protein	644
366	AET98288.1	EPVG_00401	Late1	hypothetical protein	hypothetical protein	812
367	AET97959.1	EPVG_00071	Late1	hypothetical protein	hypothetical protein	605
368	AET97960.1	EPVG_00072	Late1	hypothetical protein	hypothetical protein	590
369	AET98067.1	EPVG_00180	Late1	hypothetical protein	hypothetical protein	2171
370	AET97997.1	EPVG_00109	Late1	hypothetical protein	hypothetical protein	908
371	AET97998.1	EPVG_00110	Late1	hypothetical protein	hypothetical protein	866
372	AET97984.1	EPVG_00096	Late2	hypothetical protein	hypothetical protein	1454
373	AET98294.1	EPVG_00407	Late2	hypothetical protein	hypothetical protein	731
374	AET98201.1	EPVG_00314	Late2	hypothetical protein	hypothetical protein	890
375	AET98098.1	EPVG_00211	Late2	hypothetical protein	hypothetical protein	1307
376	AET98315.1	EPVG_00428	Late2	hypothetical protein	hypothetical protein	2513
377	AET97988.1	EPVG_00100	Late2	hypothetical protein	hypothetical protein	713
378	AET98301.1	EPVG_00414	Late2	hypothetical protein	putative protein kinase	1187
379	AET98266.1	EPVG_00379	Late2	hypothetical protein	hypothetical protein	638
380	AET97923.1	EPVG_00035	Late2	hypothetical protein	hypothetical protein	1325
381	AET98096.1	EPVG_00209	Late2	hypothetical protein	hypothetical protein	3848
382	AET97955.1	EPVG_00067	Late2	hypothetical protein	hypothetical protein	965
383	AET97911.1	EPVG_00023	Late2	deoxycytidylate deaminase	deoxycytidylate deaminase; dCMP deaminase family protein	647
384	AET97912.1	EPVG_00024	Late2	hypothetical protein	hypothetical protein	641
385	AET98166.1	EPVG_00279	Late2	hypothetical protein	hypothetical protein	362
386	AET98167.1	EPVG_00280	Late2	hypothetical protein	hypothetical protein	368
387	AET98168.1	EPVG_00281	Late2	hypothetical protein	hypothetical protein	680
388	AET98195.1	EPVG_00308	Late2	hypothetical protein	hypothetical protein	347
389	AET98196.1	EPVG_00309	Late2	hypothetical protein	hypothetical protein	7871
390	AET98158.1	EPVG_00271	Late2	hypothetical protein	hypothetical protein	851
391	AET98159.1	EPVG_00272	Late2	hypothetical protein	hypothetical protein	428
392	AET98082.1	EPVG_00195	Late2	hypothetical protein	hypothetical protein	779
393	AET98083.1	EPVG_00196	Late2	hypothetical protein	hypothetical protein	443
394	AET98152.1	EPVG_00265	Late2	hypothetical protein	hypothetical protein	668
395	AET97925.1	EPVG_00037	Late2	hypothetical protein	hypothetical protein	653
396	AET97926.1	EPVG_00038	Late2	hypothetical protein	hypothetical protein	467
397	AET98003.1	EPVG_00115	Late2	phosphate permease	phosphate permease	1730
398	AET97953.1	EPVG_00065	Late2	hypothetical protein	hypothetical protein	1319
399	AET98065.1	EPVG_00178	Late2	hypothetical protein	hypothetical protein	1988
400	AET98048.1	EPVG_00160	Late2	hypothetical protein	hypothetical protein	704
401	AET98197.1	EPVG_00310	Late2	hypothetical protein	hypothetical protein	338
402	AET98198.1	EPVG_00311	Late2	hypothetical protein	hypothetical protein	638
403	AET98328.1	EPVG_00441	Late2	hypothetical protein	hypothetical protein	1931
404	AET98056.1	EPVG_00169	Late2	hypothetical protein	hypothetical protein	503
405	AET98323.1	EPVG_00436	Late2	hypothetical protein	hypothetical protein	485
406	AET97924.1	EPVG_00036	Late2	hypothetical protein	hypothetical protein	638
407	AET98248.1	EPVG_00361	Late2	hypothetical protein	hypothetical protein	455
408	AET97922.1	EPVG_00034	Late2	hypothetical protein	hypothetical protein	3881
409	AET98063.1	EPVG_00176	Late2	hypothetical protein	hypothetical protein	476
410	AET97971.1	EPVG_00083	Late2	major capsid protein	major capsid protein	1616
411	AET98293.1	EPVG_00406	Late2	hypothetical protein	hypothetical protein	917
-	AET97890.1	EPVG_00002	Below expression threshold	hypothetical protein	hypothetical protein	428
-	AET97898.1	EPVG_00010	Below expression threshold	hypothetical protein	hypothetical protein	503
-	AET97900.1	EPVG_00012	Below expression threshold	hypothetical protein	hypothetical protein	344
-	AET97929.1	EPVG_00041	Below expression threshold	hypothetical protein	hypothetical protein	533
-	AET97932.1	EPVG_00044	Below expression threshold	hypothetical protein	hypothetical protein	647
-	AET97943.1	EPVG_00055	Below expression threshold	hypothetical protein	hypothetical protein	356
-	AET97956.1	EPVG_00068	Below expression threshold	hypothetical protein	hypothetical protein	524
-	AET97966.1	EPVG_00078	Below expression threshold	hypothetical protein	hypothetical protein	395
-	AET97969.1	EPVG_00081	Below expression threshold	hypothetical protein	hypothetical protein	950
-	AET97995.1	EPVG_00107	Below expression threshold	hypothetical protein	hypothetical protein	653
-	AET98000.1	EPVG_00112	Below expression threshold	hypothetical protein	hypothetical protein	464
-	AET98018.1	EPVG_00130	Below expression threshold	hypothetical protein	hypothetical protein	443
-	AET98020.1	EPVG_00132	Below expression threshold	hypothetical protein	hypothetical protein	845
-	AET98023.1	EPVG_00135	Below expression threshold	hypothetical protein	hypothetical protein	566
-	AET98037.1	EPVG_00149	Below expression threshold	hypothetical protein	hypothetical protein	554
-	AET98052.1	EPVG_00165	Below expression threshold	hypothetical protein	hypothetical protein	524
-	AET98073.1	EPVG_00186	Below expression threshold	hypothetical protein	alpha/beta hydrolase	917
-	AET98074.1	EPVG_00187	Below expression threshold	hypothetical protein	hypothetical protein	815
-	AET98091.1	EPVG_00204	Below expression threshold	hypothetical protein	hypothetical protein	515
-	AET98102.1	EPVG_00215	Below expression threshold	hypothetical protein	hypothetical protein	632
-	AET98118.1	EPVG_00231	Below expression threshold	hypothetical protein	hypothetical protein	374
-	AET98124.1	EPVG_00237	Below expression threshold	fatty-acid desaturase	fatty acid desaturase	902
-	AET98131.1	EPVG_00244	Below expression threshold	hypothetical protein	hypothetical protein	827
-	AET98156.1	EPVG_00269	Below expression threshold	hypothetical protein	hypothetical protein	1184
-	AET98157.1	EPVG_00270	Below expression threshold	hypothetical protein	hypothetical protein	935
-	AET98184.1	EPVG_00297	Below expression threshold	hypothetical protein	hypothetical protein	947
-	AET98205.1	EPVG_00318	Below expression threshold	hypothetical protein	hypothetical protein	392
-	AET98210.1	EPVG_00323	Below expression threshold	hypothetical protein	hypothetical protein	638
-	AET98220.1	EPVG_00333	Below expression threshold	hypothetical protein	hypothetical protein	446
-	AET98232.1	EPVG_00345	Below expression threshold	hypothetical protein	hypothetical protein	311
-	AET98242.1	EPVG_00355	Below expression threshold	hypothetical protein	hypothetical protein	359
-	AET98277.1	EPVG_00390	Below expression threshold	hypothetical protein	hypothetical protein	329
-	AET98291.1	EPVG_00404	Below expression threshold	hypothetical protein	hypothetical protein	5435
-	AET98305.1	EPVG_00418	Below expression threshold	hypothetical protein	hypothetical protein	1451
-	AET98318.1	EPVG_00431	Below expression threshold	hypothetical protein	hypothetical protein	692
-	AET98332.1	EPVG_00445	Below expression threshold	hypothetical protein	hypothetical protein	869
