## Supplementary material for "Tracking infection dynamics at single-cell level reveals highly resolved expression programs of a large virus infecting algal blooms": Table S3

### Sheet: Tabelle1
Table S3. List of identified proteins in the EhV201 virion proteome.
Protein ID	Best score	# of spectra	# of unique peptides	Coverage (%)	# AA's in protein
AET97971.1	1159.9	249	80	60.28	496
AET97922.1	1068.1	243	157	60.11	1251
AET97953.1	1113.6	108	55	67.51	397
AET98128.1	700.4	88	59	72.07	469
AET97986.1	775.6	70	43	58.07	353
AET98065.1	915.9	64	42	46.45	620
AET98171.1	849.9	61	44	57.72	395
AET98063.1	995.7	55	18	62.07	116
AET98247.1	628.4	55	33	50.35	433
AET98259.1	1007.2	53	38	46.61	663
AET98327.1	865.3	51	32	44.09	313
AET98158.1	883.4	44	23	34.44	241
AET98096.1	627.2	38	28	28.15	1240
AET97898.1	699.1	36	18	56.8	125
AET98270.1	554.9	35	26	43.78	482
AET98293.1	392.6	32	15	6.84	263
AET98110.1	618.7	30	23	45.03	342
AET98290.1	575.2	30	27	29.1	1103
AET98250.1	540.1	29	23	6.98	5289
AET98295.1	817.1	28	15	51.6	219
AET98094.1	736.9	27	18	66.84	190
AET98218.1	678.2	26	19	46.25	240
AET98077.1	593	25	16	67.14	140
AET98095.1	607.9	24	20	46.83	378
AET98083.1	755.7	21	9	33.33	105
AET98223.1	538.8	20	9	45.59	136
AET97923.1	507	20	14	32.83	399
AET98198.1	699	19	12	47.65	170
AET98153.1	636.4	19	18	15.36	1211
AET98271.1	472.8	19	13	27.57	301
AET98308.1	792	18	13	68.23	170
AET98074.1	766.7	18	13	50.22	229
AET98071.1	722.6	18	14	32.91	477
AET97984.1	572	18	16	46.15	442
AET98279.1	486.3	18	18	32.73	660
AET98108.1	957.5	17	12	61.39	202
AET98303.1	832.2	17	15	31.35	555
AET98323.1	650.5	17	8	26.05	119
AET97945.1	627.1	17	8	51.45	138
AET98199.1	615.9	17	11	59.17	169
AET98258.1	522.8	17	13	34.95	309
AET98301.1	469	17	15	29.18	353
AET98052.1	414.6	16	12	59.85	132
AET98294.1	738.9	15	10	41.79	201
AET98230.1	596.1	15	11	48.28	203
AET98025.1	563.5	15	8	21.74	138
AET98116.1	537.8	15	11	62.11	161
AET97909.1	531.9	15	11	37.65	409
AET98267.1	502.1	15	14	59.69	196
AET97931.1	466.7	15	9	50	112
AET97940.1	741	14	8	14.89	309
AET98046.1	619.1	14	9	43.09	123
AET97914.1	546.7	14	12	42	150
AET97930.1	535.3	14	13	27.14	420
AET98117.1	521.6	14	11	42.49	233
AET97932.1	494.9	14	11	63.58	173
AET98257.1	700.4	13	11	48.02	227
AET97924.1	504.2	13	9	35.88	170
AET98014.1	497	13	11	19.13	528
AET97982.1	492.9	13	11	49.68	157
AET97946.1	447.3	13	11	7.89	1990
AET97970.1	1098.9	12	11	31.98	394
AET97967.1	622.2	12	6	51.04	96
AET98038.1	565.7	12	8	64.45	211
AET98023.1	478.2	12	9	47.26	146
AET98185.1	760.8	11	8	40.11	182
AET98252.1	749.3	11	6	61.54	78
AET98159.1	660.1	11	8	32	100
AET98085.1	604.4	11	9	34.12	170
AET98288.1	561.6	11	8	23.25	228
AET98197.1	551.8	11	5	38.57	70
AET98036.1	450.6	11	10	28.75	327
AET98215.1	812.2	10	5	39.06	128
AET98058.1	628.4	10	6	44.16	154
AET98051.1	553.3	10	8	29.45	292
AET98004.1	499.5	10	9	28.75	407
AET98253.1	467.9	9	8	46	200
AET98233.1	582.8	8	6	19.18	365
AET97903.1	563.6	8	7	34.43	122
AET98152.1	559.3	8	6	34.44	180
AET98053.1	489	8	5	26.38	163
AET98067.1	441.4	8	8	12.48	681
AET97988.1	439.2	8	7	32.82	195
AET98056.1	362.8	8	8	29.6	125
AET97927.1	347.7	8	5	28	150
AET98011.1	734.6	7	4	23.53	170
AET97925.1	686.7	7	5	37.71	175
AET98121.1	520	7	4	29.6	125
AET97910.1	410.2	7	6	13.99	429
AET98190.1	385.2	7	5	31.96	97
AET98166.1	850.7	6	4	29.49	78
AET97896.1	696.7	6	5	34.57	162
AET97955.1	561.7	6	4	22.94	279
AET98037.1	472.1	6	5	49.3	142
AET98098.1	453	6	5	14.76	393
AET98187.1	414	6	6	17.87	375
AET98201.1	390	6	5	23.62	254
AET98210.1	377.4	6	5	29.41	170
AET98313.1	688.1	5	3	26.67	120
AET98087.1	662.8	5	3	31.86	113
AET98090.1	531.2	5	4	33.05	118
AET98245.1	456.8	5	5	33.17	205
AET98032.1	352.3	5	4	52.73	110
AET98254.1	526	4	3	23.23	198
AET97929.1	447.6	4	2	22.22	135
AET98143.1	444.9	4	4	47.79	113
AET98311.1	423	4	3	3.68	299
AET97912.1	402	4	4	33.92	171
AET98181.1	390.5	4	4	10.58	274
AET98048.1	367.4	4	3	16.15	192
AET98265.1	353.4	4	3	26.37	91
AET97961.1	510.5	3	3	43.33	120
AET97893.1	487.8	3	3	17.39	115
AET98321.1	483.4	3	3	13.53	170
AET98068.1	416.9	3	3	34.18	158
AET98286.1	402.1	3	2	14.24	295
AET98227.1	352.4	3	3	13.48	371
AET98261.1	348	3	2	19.54	87
AET98091.1	340.1	3	2	13.95	129
AET97974.1	562.4	2	2	16.67	192
AET98167.1	472.9	2	2	31.25	80
AET98184.1	451.5	2	2	13.92	273
AET98248.1	405.5	2	2	11.93	109
AET98205.1	395.2	2	2	28.41	88
AET98115.1	352.3	2	2	12.9	62
AET98268.1	607.8	1	1	13.64	110
AET98304.1	558.5	1	1	17.73	141
AET98283.1	507	1	1	8.33	132
AET97966.1	456.5	1	1	21.35	89
AET97926.1	377.1	1	1	10.62	113
AET98081.1	305.6	1	1	8.26	121
