## Supplementary material for "Tracking infection dynamics at single-cell level reveals highly resolved expression programs of a large virus infecting algal blooms": Table S4

### Sheet: EhV201
Table S4. Statistics of the most abundant sequence motifs in the promoter regions of genes in different kinetic classes
EhV201
MEME analyses:
Kinetic classes	width allowed (bp)	width of motif	e-value	number of seqeunces with hit	number of sequences in file	width of motif shown in Fig. 3
immediate early	6–20	20	7.5e-251	60	72	14
early	6–20	15	3.9e-185	112	136	6
early-late	6–20	20	4.6e-16	22	49	7
all late	6–20	20	7.8e-108	106	120	20
late undetermined	6–20	20	3.2e-33	58	58	-
late1	6–20	20	4.3e-15	20	22	-
late2	6–20	20	3.6e-19	35	40	-
DREME differential analysis of promoter elements: early vs all late genes
Positives (early)	Negatives (late)	P-value	E-value
118 / 136	26 / 120	2.5e-27	8.1e-23
Enriched Matching Words
Word	Positives	Negatives	P-value	E-value
ATATGT	100 / 136	15 / 120	3.4e-24	1.1e-19
GTATGT	31 / 136	12 / 120	0.0047	150

### Sheet: EhV207
Table S4. Statistics of the most abundant sequence motifs in the promoter regions of genes in different kinetic classes
EhV207
MEME analyses:
Kinetic classes	width allowed (bp)	width of motif	e-value	number of seqeunces with hit	number of sequences in file
immediate early	6–20	20	8.5e-250	59	72
early	6–20	15	1.8e-179	113	133
early-late	6–20	20	1e-18	25	48
all late	6–20	20	7.2e-100	104	118

### Sheet: EhV86
Table S4. Statistics of the most abundant sequence motifs in the promoter regions of genes in different kinetic classes
EhV86
MEME analyses:
Kinetic classes	width allowed (bp)	width of motif	e-value	number of seqeunces with hit	number of sequences in file
immediate early	6–20	20	5.5e-221	54	67
early	6–20	16	1.5e-169	103	126
early-late	6–20	20	4.4e-20	23	46
all late	6–20	20	8.8e-92	98	107

### Sheet: EhV202
Table S4. Statistics of the most abundant sequence motifs in the promoter regions of genes in different kinetic classes
EhV202
MEME analyses:
Kinetic classes	width allowed (bp)	width of motif	e-value	number of seqeunces with hit	number of sequences in file
immediate early	6–20	20	4.7e-153	44	58
early	6–20	20	2e-145	88	121
early-late	6–20	8	0.76	18	45
all late	6–20	20	4.7e-88	99	107
