## Supplementary material for "Tracking infection dynamics at single-cell level reveals highly resolved expression programs of a large virus infecting algal blooms": Table S5

### Sheet: Sheet1
Table S5. Comparative analyses of EhV genomes.						Number of genes corresponding to different EhV201 kinetic classes
strain	GenBank Accession	genome sequence (bp)	clade (Fig. 1 III of Nissimov et al. 2017)	protein-coding genes	EhV201 genes without homologs	immediate-early	early	early-late	late undetermined	late 1	late 2
EhV201	JF974311	407301	A2	447	-	73	136	49	58	22	40
EhV207	JF974317	421891	A2	468	9	73	134	48	58	22	40
EhV203	JF974291	400520	A2	461	9
EhV208	JF974318	411003	A2	448	13
EhV88	JF974310	397298	A1	473	19
EhV86	NC_007346	407339	A1	472	27	71	127	47	56	21	35
EhV84	JF974290	396620	A1	464	35
EhV99b1	FN429076	376759	A3	444	54
EhV164	KF481688	401558	A1	508	29
EhV145	KF481686	399873	A1	547	24
EhV202	HQ634145	407516	B	484	51	62	123	45	56	20	36
EhV156	KF481687	400341	B	492	56
EhV18	KF481685	400762	B	503	52
